# Combined nanometric and phylogenetic analysis of unique endocytic compartments in Giardia lamblia sheds light on the evolution of endocytosis in Fornicata

**DOI:** 10.1101/2022.04.14.488357

**Authors:** Rui Santos, Ásgeir Ástvaldsson, Shweta V. Pipaliya, Jon Paulin Zumthor, Joel B. Dacks, Staffan Svärd, Adrian B. Hehl, Carmen Faso

## Abstract

*Giardia lamblia*, a parasitic protist of the metamonada supergroup, has evolved one of the most diverged endocytic compartment systems investigated so far. Peripheral endocytic compartments, currently known as peripheral vesicles or vacuoles (PVs), perform bulk uptake of fluid phase material which is then digested and sorted either to the cell cytosol or back to the extracellular space. Here, we present a quantitative morphological characterization of these organelles using volumetric electron microscopy and super-resolution microscopy (SRM). We defined a morphological classification for the heterogenous population of PVs and performed a comparative analysis of PVs and endosome-like organelles in representatives of phylogenetically-related taxa, *Spironucleus spp.* and *Tritrichomonas foetus*. To investigate the as-yet insufficiently understood connection between PVs and clathrin assemblies in *G. lamblia*, we further performed an in-depth search for two key elements of the endocytic machinery, clathrin heavy chain (CHC) and clathrin light chain (CLC) across different lineages in Metamonada. Our data point to the loss of a *bona fide* CLC in the last Fornicata common ancestor (LFCA) with the emergence of a protein analogous to CLC (*Gl*ACLC) in the *Giardia* genus. Taken together, this provides the first comprehensive nanometric view of *Giardia*’s endocytic system architecture and sheds light on the evolution of GLACLC analogues in the Fornicata supergroup and, specific to Giardia, as a possible adaptation to the formation and maintenance of stable clathrin assemblies at PVs.
