## supplementary tables 1-12 for "Combined nanometric and phylogenetic analysis of unique endocytic compartments in Giardia lamblia sheds light on the evolution of endocytosis in Fornicata": STable1 - volumes comparison.xlsx

### Sheet: volumes comparison
Table 1 - PECs volume comparison as calculated in FIB-SEM and STORM experiments
PECs morphology/ Technique	Spherical (µm3)	Tubular (µm3)	Polymorphic (µm3)
FIB-SEM	0.0009243±0.0003322	0.001067±0.0003322	n/a
STORM	0.00507±0.00336	0.0103±0.00925	0.0227±0.0214
