## supplementary tables 1-12 for "Combined nanometric and phylogenetic analysis of unique endocytic compartments in Giardia lamblia sheds light on the evolution of endocytosis in Fornicata": STable2-9_CHC_CLC_searches_Tables.xlsx

### Sheet: STable2
Supplementary Table 2 - Queries used for CHC HHM profile building
Organism	Accession Number	Source	Notes
Homo sapiens	NP_009029.3	NCBI/Genebank
Saccharomyces cerevisiae	NP_011309.1	NCBI/Genebank
Arabidopsis thaliana	NP_187466.4	NCBI/Genebank
Dictyostelium discoideum	XP_642717.1	NCBI/Genebank
Giardia lamblia AWB	GL50803_102108	GiardiaDB	https://giardiadb.org/giardiadb/
Naegleria gruberi	XP_002680460.1	NCBI/Genebank
Trypanosoma brucei	Tb927.10.6050	TrypDB	https://tritrypdb.org/tritrypdb/
Monocercomonoides exilis	MONOS_2699	Karnkowska et al, Microb. Evol. 2019
Trichomonas vaginalis	TVAG_532880	TrichoDB	https://trichdb.org/trichdb/
Chlamydomonas reinhardtii	XP_001699806_1	NCBI/Genebank
Dictyostelium discoideum	XP_642717_1	NCBI/Genebank
Aspergillus niger	GAQ37502_1	NCBI/Genebank
Schizosaccharomyces pombe	NP_594148_1	NCBI/Genebank
Caenorhabditis elegans	CAA83003_1	NCBI/Genebank
Drosophila melanogaster	NP_477042_1	NCBI/Genebank
Danio rerio	NP_001005391_2	NCBI/Genebank
Mus musculus	NP_001343322_1	NCBI/Genebank

### Sheet: STable3-4
Supplemental Table 3 - Results from Pan-Eukaryotic search of CHC homologues in available Proteomes
Organism	Protein Acession/Gene accession	HMM/Blastp Forward e-value	Reciprocal Blast-p CHC (Homo sapiens)	Proteome/Genome Source
Giardia lamblia ADH	DHA2_102108	0	2e-148	GiardiaDB
Giardia lamblia BAH	KWX15450.1	0	6e-155	GiardiaDB
Giardia lamblia BGS	GL50581_585	0	7e-156	GiardiaDB
Giardia lamblia BGS-B	GSB_102108	0	7e-156	GiardiaDB
Giardia lamblia EP15	GLP15_3272	0	9e-155	GiardiaDB
Giardia muris	GM_12453	0	2e-138	GiardiaDB
Spironucleus salmonicida	SS50377_14164	0	7e-154	GiardiaDB
Spironucleus vortens	Svortens_425638c	0	2e-146	Staffan Svärd Laboratory
Spironucleus barkhanus	Sbakhanus_10891	0	9e-155	Staffan Svärd Laboratory
Hexamita inflata	Hinflata_7966	0	7e-167	Staffan Svärd Laboratory
Trepomonas sp. PC1	TPC1_13463	0	6e-170	Feifei Xu et al, BMC Genomics, 2016; NCBI
Kipfleria bialata	KIPx1617.t1	0	0	Goro TaniFuji et al, PloS One 2018; NCBI
Tritrichomonas foetus	OHT02654.1	0	0	NCBI
Bodo saltans	BSAL_71965-t42_1-p1	0	0	TrypDB
Leishmania donovani	LdBPK_361700.1.1-p1	0	0	TrypDB
Naegleria fowleri	mRNA1_NF0091330-p1	0	0	NCBI
Cryptosporidium parvum	cgd8_1270-RA	0	0	NCBI
Plasmodium falciparum	PF3D7_1219100.1	0	0	NCBI
Toxoplasma gondii	EPT28055_1	0	0	NCBI
Paramecium tetraurelia	XP_001437667.1	0	0	NCBI
Tetrahymena termophila	XP_001016015.2	0	0	NCBI
Capsaspora owczarzaki	XP_004343612_2	0	0	NCBI
Monosiga brevicollis	Monbr1|13578|e_gw1.2.19.1	0	0	NCBI
Supplemental Table 4 - Results from Pan-Eukaryotic search of CHC homologues in available Transcriptomes
Organism	Contig/Gene Accession	Best tBlastn e-value	Reciprocal Blast (Homo sapiens) e-value	Source
G. lamblia assembly C (cyst 1)	CABITZ010000118.1	0	1e-152	NCBI; Kooyman et at, 2019
G. lamblia assembly C (Cyst 3)	CABIUC010000116.1	0	6e-152
G. lamblia assembly D (Cyst 2)	CABIUB010000116.1	0	2e-153
G. lamblia assembly D (Cyst 4)	CABIUA010000121.1	0	2e-153
Giardia lamblia AS175	CAHQ01000343.1	2e-74	2e-148	NCBI; GiardiaDB
Retortamonas dobelli	GIVJ01020252.1	0	7e-62	NCBI
Retortamonas cavieae	GIVK01030528.1	0	7e-62	NCBI
Dysnectes brevis	Dysnectes_brevis|1303_a1459	4e-40	0	NCBI
Chilomastix cuspidata	Chilomastix_cuspidata|171	2e-37	0	NCBI
Aduncisulcus paluster	Carplike_NY0171|353_a491	7e-40	0	NCBI
Carpediomonas membranifera	Carpediemonas_membranifera|3643	7e-62	0	NCBI
Spironema multiciliatum	gnl|Spiro4|16766_TR9028	0	0	NCBI
Hemimastix kukwestjijk	gnl|Hemi2|19257_TR6392	0	0	NCBI
Salpingoeca rosetta	XM_004996364.1	0	0	NCBI

### Sheet: STable5
Supplementary Table 5 - Queries used for CLC HHM profile building
Organism	Accession Number	Source	Notes
Homo sapiens	NP_009027.1	NCBI/Genebank
Saccharomyces cerevisiae	GAX68474.1	NCBI/Genebank
Arabidopsis thaliana	NP_565484.1	NCBI/Genebank
Dictyostelium discoideum	XP_642650.1	NCBI/Genebank
Trypanosoma brucei	Tb927.10.14760	TrypDB	https://tritrypdb.org/tritrypdb/
Monocercomonoides exilis	MONOS_6145	Karnkowska et al, Microb. Evol. 2019
Trichomonas vaginalis	TVAG_297490	TrichoDB	https://trichdb.org/trichdb/
Naegleria gruberi	Ngruberi_57212	JCI	https://genome.jgi.doe.gov/portal/
Naegleria fowleri	NF0066950	NCBI/Genebank
Tritrichomonas foetus	OHT14195.1	NCBI/Genebank
Bodo saltans	BSAL_69590	TrypDB	https://tritrypdb.org/tritrypdb/
Leishmania donovani	LdBPK_190100.1.1	TrypDB	https://tritrypdb.org/tritrypdb/

### Sheet: STable6-7
Supplementary Table 6 - Results for GlCLC search in available Giardia genomes
Organism	Protein Acession/Gene accession	Contig acession	HMMer/Blastp Forward e-value	Reciprocal Blast-p GlACLC (Gl4259)	Proteome/Genome Source
Giardia lamblia ADH	DHA2_152726		0	0	GiardiaDB
Giardia AS175	CAHQ01000685.1		7e-134	0	GiardiaDB
Giardia lamblia BAH	KWX13665.1		8.5e-61	2e-143	GiardiaDB
Giardia lamblia BGS	GL50581_3312		3e-147	2e-143	GiardiaDB
Giardia lamblia BGS-B	GSB_154124		3e-173	2e-143	GiardiaDB
Giardia lamblia EP15	GLP15_1929		3e-173	6e-171	GiardiaDB
Giardia lamblia assembly C (cyst 1)	CABITZ010000031.1	41441-42322	3e-109	6e-146	NCBI; Kooyman et at, 2019
Giardia lamblia assembly C (Cyst 3)	CABIUC010000035.1	11946-12827	3e-109	1e-145
Giardia lamblia assembly D (Cyst 2)	CABIUB010000031.1	11474-12328	4e-107	3e-143
Giardia lamblia assembly D (Cyst 4)	CABIUA010000035.1	11492-12346	4e-107	3e-143
Giardia muris	GMRT_10199		1e-52	3e-51	GiardiaDB
Supplementary Table 7 - Results for bona fide CLC present in other genomes/transcriptomes
Organism	Protein Acession/Gene accession	HMMer/Blastp Forward e-value	Reciprocal Blast-p CLC (Homo sapiens)	Proteome/Genome Source
Capsaspora owczarzaki	A0A0D2WPV4	1.3e-26	1.3e-33	Uniprot
Salpingoeca rosetta	PTSG_01865	4.3e-21	4.6e-22	Uniprot

### Sheet: Stable8
Supplemental Table 8 - Comparison of GlCLC with bona fide CLC
	Bona fide CLC accession	Comparative blastp e-value	Recriprocal blast e-value	Reciprocal blast description
H. sapiens	NP_009027.1	no e-value calculated	no hit detected	no e-value calculated
S. cerevisiae	GAX68474.1	no e-value calculated	no hit detected	no e-value calculated
T. brucei	Tb927.10.14760	0.02	no hit detected	no e-value calculated
M. exilis	MONOS_6145	no e-value calculated	no hit detected	no e-value calculated

### Sheet: Stable9
	Supplemental Table 9 - Ten best hits from HHPred
	PDB entry	Hit description	Probability	E-value	Score	Target Length
	7MQA_SM	U3 small nucleolar ribonucleoprotein protein IMP4; Ribosomal assembly intermediate, RIBOSOME; HET: OMU, MG, 4AC, OMC, AT	63.64	26	30.61	291
	6RXU_CK	Putative U3 small nucleolar ribonucleoprotein; ribosome, ribosome biogenesis, rRNA; HET: GTP; 3.5A	52.17	34	30.6	297
	7EGG_E	Transcription initiation factor TFIID subunit 5; TFIID, preinitiation complex, core promoter, transcription initiation,	48.08	73	32.42	800
	2H6F_A	Protein farnesyltransferase/geranylgeranyltransferase type I alpha subunit; FTase, farnesyltransferase, farnesyl transfe	36.65	290	23.12	382
	3LVG_F	Clathrin light chain B; self assembly, Coated pit, Cytoplasmic vesicle, Membrane, Calcium, STRUCTURAL PROTEIN; 7.94A	34.32	230	25.97	190
	2MAR_A	SXP/RAL-2 family protein; UNKNOWN FUNCTION; NMR	33.75	150	22.58	134
	6TF9_SP1	Gamma tubulin ring protein; gamma-Tubulin Ring Complex, microtubule nucleation, CELL CYCLE	31.32	360	29.95	1625
	5IJO_Z	Nuclear pore glycoprotein p62; Nuclear pore complex, Nucleocytoplasmic transport, Transport protein; 21.4A	29.67	500	27.49	522
	6UDV_A	Induced myeloid leukemia cell differentiation protein Mcl-1; protein-protein interaction, apoptosis, inhibitor, APOPTOSIS	29.03	240	21.71	157
	1BH9_A	TAFII18; HTAFII18, HISTONE FOLD, TATA BINDING PROTEIN, TRANSCRIPTION REGULATION COMPLEX; HET: PMB; 2.6A	28.8	27	21.66	45
