## supplementary tables 1-12 for "Combined nanometric and phylogenetic analysis of unique endocytic compartments in Giardia lamblia sheds light on the evolution of endocytosis in Fornicata": STable10_CHC_PFAM_analysis.xlsx

### Sheet: CHCDomainsTable_PFAM
	Supplemental Table 10 - Search for domains from Clathrin heavy chain super family repeats
	Organism	Name	Domin Accession	Amino acid Interval	Domain prediction e-value
	Giardia lamblia AWB	Clathrin-H-link	pfam13838	374-438	3.04e-13
		Clathrin super family repeats	pfam00637	1154-1280	1.69e-11
		Clathrin super family repeats	pfam00638	1325-1469	9.26e-12
		Clathrin super family repeats	pfam00639	1479-1632	1.81e-17
		Clathrin super family repeats	pfam00640	1660-1787	9.79e-09
	Spironucleus vortens	Clathrin-H-link	pfam13838	371-438	4.54e-15
		Clathrin super family repeats	cl26078	572-714	1.34e-08
		Clathrin super family repeats	pfam00637	1141-1265	2.31e-11
		Clathrin super family repeats	pfam00637	1326-1450	7.39e-13
		Clathrin super family repeats	pfam00637	1463-1589	9.43e-10
	Spironucleus salmonicida	Clathrin-H-link	pfam13838	362-420	1.5e-13
		Clathrin super family repeats	pfam00637	547-657	2.3e-12
		Clathrin super family repeats	cl26078	702-827	2.01e-14
		Clathrin super family repeats	pfam00637	840-974	3.33e-15
		Clathrin super family repeats	pfam00637	986-1126	7.82e-29
		Clathrin super family repeats	pfam00637	1155-1269	3.4e-13
		Clathrin super family repeats	pfam00637	1281-1419	3.05e-19
		Clathrin super family repeats	pfam00637	1430-1568	2.08e-21
	Trepomonas sp.	Clathrin-H-link	pfam13838	364-431	6.9e-14
		Clathrin super family repeats	pfam00637	558-661	0.00039
		Clathrin super family repeats	pfam00637	1321-1448	4.34e-10
		Clathrin super family repeats	pfam00637	1467-1612	2.32e-10
		Clathrin-H-link	pfam13838	368-435	3.92e-15
		Clathrin super family repeats	pfam00637	573-658	1.01e-05
		Clathrin super family repeats	cl26078	927-1008	0.000602
		Clathrin super family repeats	pfam00637	1147-1266	7.88e-05
		Clathrin super family repeats	pfam00637	1298-1453	2.16e-14
		Clathrin super family repeats	pfam00637	1472-1617	2.84e-10
		Clathrin super family repeats	cl26078	1650-1752	0.00286
	Hexamita inflata	Clathrin-H-link	pfam13838	368-435	3.92e-15
		Clathrin super family repeats	pfam00637	573-658	1.01e-05
		Clathrin super family repeats	cl26078	927-1008	0.000602
		Clathrin super family repeats	pfam00637	1147-1266	7.88e-05
		Clathrin super family repeats	pfam00637	1298-1453	2.16e-14
		Clathrin super family repeats	pfam00637	1472-1617	2.84e-10
		Clathrin super family repeats	cl26078	1650-1752	0.00286
	Dysnectes brevis	Clathrin-H-link	pfam13838	346-407	7.14e-13
		Clathrin super family repeats	pfam00637	545-621	2.78e-05
		Clathrin super family repeats	pfam00637	1023-1108	3.06e-05
		Clathrin super family repeats	pfam00637	1117-1247	7.9e-17
		Clathrin super family repeats	pfam00637	1271-1400	8.95e-06
		Clathrin super family repeats	pfam00637	1408-1539	9.61e-08
	Kipferlia bialata	Clathrin-H-link	pfam13838	362-420	1.5e-13
		Clathrin super family repeats	pfam00637	547-657	2.3e-12
		Clathrin super family repeats	cl26078	702-827	2.01e-14
		Clathrin super family repeats	pfam00637	840-974	3.33e-15
		Clathrin super family repeats	pfam00637	986-1126	7.82e-29
		Clathrin super family repeats	pfam00637	1155-1269	3.4e-13
		Clathrin super family repeats	pfam00637	1281-1419	3.05e-19
		Clathrin super family repeats	pfam00637	1430-1568	2.08e-21
	Carpediomonas membranifera	Clathrin-H-link	pfam13838	348-412	6e-14
		Clathrin super family repeats	cl26078	533-620	0.000606
		Clathrin super family repeats	pfam00637	679-811	2.01e-05
		Clathrin super family repeats	pfam00637	835-963	1.87e-09
		Clathrin super family repeats	pfam00637	974-1118	4.28e-25
		Clathrin super family repeats	pfam00637	1137-1262	1.92e-15
		Clathrin super family repeats	smart00299	1275-1414	6.91e-20
		Clathrin super family repeats	pfam00637	1421-1559	4.88e-10
	Aduncisulcus paluster	Clathrin-H-link	cl16430	353-419	1.08e-11
		Clathrin super family repeats	pfam00637	575-673	4.88e-06
		Clathrin super family repeats	pfam00637	688-825	2.98e-11
		Clathrin super family repeats	pfam00637	835-966	9.7e-08
		Clathrin super family repeats	pfam00637	1028-1165	1.54e-16
		Clathrin super family repeats	smart00299	1180-1315	1.16e-18
		Clathrin super family repeats	smart00299	1330-1466	1.01e-16
		Clathrin super family repeats	pfam00637	1476-1612	1.1e-09
	Chilomastix cuspidata	Clathrin-H-link	pfam13838	360-424	5.37e-20
		Clathrin super family repeats	cl26078	562-684	2.69e-10
		Clathrin super family repeats	cl26078	718-862	2.76
		Clathrin super family repeats	pfam00637	874-1012	1.51e-10
		Clathrin super family repeats	pfam00637	1044-1194	8.17e-20
		Clathrin super family repeats	pfam00637	1228-1359	2.21e-17
		Clathrin super family repeats	smart00299	1379-1519	4.32e-22
		Clathrin super family repeats	pfam00637	1550-1687	2.26e-12
	Trypanosoma brucei	Clathrin super family repeats-link	pfam09268	333-354	4.01e-06
		Clathrin-H-link	pfam13838	358-422	8.74e-20
		Clathrin super family repeats	pfam00637	547-683	2.37e-09
		Clathrin super family repeats	pfam00637	701-838	3.59e-19
		Clathrin super family repeats	pfam00637	848-978	4.53e-29
		Clathrin super family repeats	pfam00637	994-1133	3.9e-25
		Clathrin super family repeats	pfam00637	1142-1280	7.55e-25
		Clathrin super family repeats	pfam00637	1297-1429	6.67e-19
		Clathrin super family repeats	pfam00637	1446-1573	8.71e-23
	Naegleria gruberi	Clathrin super family repeats-link	cl07778	327-350	0.00195
		Clathrin-H-link	pfam13838	360-417	5.6e-22
		Clathrin super family repeats	smart00299	542-667	4.44e-22
		Clathrin super family repeats	smart00299	687-821	6.87e-16
		Clathrin super family repeats	smart00299	831-958	2.71e-28
		Clathrin super family repeats	pfam00637	977-1116	4.59e-29
		Clathrin super family repeats	pfam00637	1127-1268	6.49e-22
		Clathrin super family repeats	smart00299	1280-1422	1.8e-28
		Clathrin super family repeats	pfam00637	1429-1570	2.21e-20
	Tritrichomonas foetus	Clathrin-H-link	pfam13838	349-414	6.65e-25
		Clathrin super family repeats	smart00299	529-663	8.66e-17
		Clathrin super family repeats	pfam00637	684-815	6.85e-17
		Clathrin super family repeats	pfam00637	825-959	1.1e-17
		Clathrin super family repeats	pfam00637	971-1111	5.47e-26
		Clathrin super family repeats	pfam00637	1120-1254	1.18e-21
		Clathrin super family repeats	smart00299	1267-1409	1.98e-23
		Clathrin super family repeats	pfam00637	1416-1550	2.32e-22
	Monocercomonoides exilis	Clathrin-H-link	cl16430	347-396	1.98e-08
		Clathrin super family repeats	pfam00637	1056-1249	2.79e-05
		Clathrin super family repeats	pfam00637	1287-1449	1.32e-16
		Clathrin super family repeats	pfam00637	1461-1567	5.34e-12
		Clathrin super family repeats	cl26078	1612-1746	1.9e-06
		Clathrin super family repeats	pfam00637	1855-1949	6.75e-08
	Tetrahymena thermophila	Clathrin-H-link	pfam13838	371-432	2.62e-17
		Clathrin super family repeats	smart00299	552-686	1.1e-19
		Clathrin super family repeats	pfam00637	705-834	3.49e-11
		Clathrin super family repeats	pfam00637	856-976	2.31e-24
		Clathrin super family repeats	pfam00637	995-1135	6.53e-33
		Clathrin super family repeats	pfam00637	1146-1280	4.74e-24
		Clathrin super family repeats	pfam00637	1292-1431	7.2e-26
		Clathrin super family repeats	pfam00637	1441-1579	1.08e-22
	Hemimastix kukwestjiik	Clathrin-H-link	pfam13838	380-445	1.96e-29
		Clathrin super family repeats	smart00299	566-701	1.48e-17
		Clathrin super family repeats	smart00299	727-854	3.22e-20
		Clathrin super family repeats	pfam00637	902-1001	4.58e-16
		Clathrin super family repeats	pfam00637	1019-1160	1.69e-28
		Clathrin super family repeats	pfam00637	1169-1304	3.68e-24
		Clathrin super family repeats	smart00299	1318-1459	4.38e-21
		Clathrin super family repeats	pfam00637	1466-1602	2.5e-26
	Chlamydomonas reinhardtii	Clathrin super family repeats-link	pfam09268	341-364	3.81e-05
		Clathrin-H-link	pfam13838	366-431	5.43e-27
		Clathrin super family repeats	smart00299	593-709	2.4e-23
		Clathrin super family repeats	smart00299	724-859	9.63e-25
		Clathrin super family repeats	smart00299	871-1005	5.65e-28
		Clathrin super family repeats	pfam00637	1017-1157	3.98e-30
		Clathrin super family repeats	pfam00637	1166-1302	2.8e-24
		Clathrin super family repeats	smart00299	1312-1454	9.34e-31
		Clathrin super family repeats	pfam00637	1461-1599	2.42e-24
	Dictyostelium discoideum	Clathrin-propeller	pfam01394	18-56	0.000346
		Clathrin-propeller	pfam01394	251-287	0.000115
		Clathrin-propeller	pfam01394	295-329	6.46e-05
		Clathrin super family repeats-link	pfam09268	330-353	2.05e-06
		Clathrin-H-link	pfam13838	355-420	1.08e-32
		Clathrin super family repeats	smart00299	539-676	3.82e-27
		Clathrin super family repeats	smart00299	689-825	3.11e-30
		Clathrin super family repeats	smart00299	834-969	1.45e-32
		Clathrin super family repeats	smart00299	980-1121	4.35e-31
		Clathrin super family repeats	pfam00637	1129-1265	2.5e-31
		Clathrin super family repeats	smart00299	1275-1417	2.56e-35
		Clathrin super family repeats	pfam00637	1424-1562	4.08e-27
	Saccharomyces cerevisiae	Clathrin-propeller	pfam01394	262-294	0.00176
		Clathrin super family repeats-link	pfam09268	338-360	0.000611
		Clathrin-H-link	pfam13838	362-425	4.53e-30
		Clathrin super family repeats	smart00299	544-680	4.2e-26
		Clathrin super family repeats	smart00299	692-830	1.68e-30
		Clathrin super family repeats	smart00299	839-974	1.16e-28
		Clathrin super family repeats	pfam00637	985-1123	5.74e-25
		Clathrin super family repeats	pfam00637	1134-1270	3.5e-30
		Clathrin super family repeats	smart00299	1280-1422	9e-37
		Clathrin super family repeats	pfam00637	1429-1567	4.09e-25
	Caenorhabditis elegans	Clathrin-propeller	pfam01394	146-185	0.000678
		Clathrin-propeller	pfam01394	196-232	0.000134
		Clathrin-propeller	pfam01394	257-286	0.000146
		Clathrin super family repeats-link	pfam09268	329-352	1.91e-08
		Clathrin-H-link	pfam13838	354-419	7.85e-31
		Clathrin super family repeats	smart00299	543-673	2.16e-20
		Clathrin super family repeats	smart00299	688-826	6.6e-26
		Clathrin super family repeats	pfam00637	835-964	5.36e-27
		Clathrin super family repeats	pfam00637	981-1121	5.93e-33
		Clathrin super family repeats	pfam00637	1130-1266	2.75e-24
		Clathrin super family repeats	smart00299	1276-1418	9.96e-38
		Clathrin super family repeats	pfam00637	1429-1563	5.01e-27
	Homo sapiens	Clathrin-propeller	pfam01394	19-55	0.000688
		Clathrin-propeller	pfam01394	198-234	7e-06
		Clathrin-propeller	pfam01394	256-288	0.000143
		Clathrin-propeller	pfam01394	296-330	1.23e-05
		Clathrin super family repeats-link	pfam09268	331-354	4.08e-08
		Clathrin-H-link	pfam13838	356-421	2.48e-23
		Clathrin super family repeats	smart00299	541-674	4.13e-28
		Clathrin super family repeats	smart00299	686-824	8.42e-32
		Clathrin super family repeats	smart00299	833-960	1.03e-26
		Clathrin super family repeats	pfam00637	979-1119	1.18e-32
		Clathrin super family repeats	smart00299	1128-1265	8.51e-29
		Clathrin super family repeats	smart00299	1274-1416	6.64e-28
		Clathrin super family repeats	smart00299	1427-1578	1.82e-27
	Salpingoeca rosetta	Clathrin super family repeats-link	pfam09268	329-352	2.65e-08
		Clathrin-H-link	pfam13838	354-419	3.42e-29
		Clathrin super family repeats	smart00299	540-672	2e-21
		Clathrin super family repeats	smart00299	693-822	1.58e-28
		Clathrin super family repeats	pfam00637	841-959	2.63e-28
		Clathrin super family repeats	pfam00637	977-1114	1.04e-29
		Clathrin super family repeats	smart00299	1126-1263	3.4e-28
		Clathrin super family repeats	smart00299	1272-1414	2.87e-34
		Clathrin super family repeats	pfam00637	1421-1559	6.7e-25
	Capsaspora owczarzaki	Clathrin-propeller	pfam01394	18-54	0.000184
		Clathrin-propeller	pfam01394	197-233	1.16e-05
		Clathrin-propeller	pfam01394	255-287	7.56e-06
		Clathrin-propeller	pfam01394	295-329	8.8e-05
		Clathrin super family repeats-link	pfam09268	330-353	6.2e-08
		Clathrin-H-link	pfam13838	355-420	1.99e-27
		Clathrin super family repeats	smart00299	541-673	8.52e-31
		Clathrin super family repeats	smart00299	685-823	1.55e-30
		Clathrin super family repeats	pfam00637	832-959	9.63e-29
		Clathrin super family repeats	smart00299	978-1118	6.86e-32
		Clathrin super family repeats	smart00299	1127-1264	7.55e-27
		Clathrin super family repeats	smart00299	1273-1415	7.11e-38
		Clathrin super family repeats	pfam00637	1427-1560	1.26e-24
	Monosiga brevicollis	Clathrin-propeller	pfam01394	18-54	0.00713
		Clathrin-propeller	pfam01394	146-185	0.000462
		Clathrin-propeller	pfam01394	196-232	0.00344
		Clathrin super family repeats-link	pfam09268	329-352	3.62e-05
		Clathrin-H-link	pfam13838	354-419	1.85e-12
		Clathrin super family repeats	pfam00637	534-673	1.24e-19
		Clathrin super family repeats	smart00299	684-822	7.1e-30
		Clathrin super family repeats	pfam00637	843-965	3.49e-28
		Clathrin super family repeats	pfam00637	977-1114	4.16e-25
		Clathrin super family repeats	pfam00637	1126-1262	4.51e-29
		Clathrin super family repeats	smart00299	1272-1414	1.21e-32
		Clathrin super family repeats	pfam00637	1421-1559	1.89e-24
