## supplementary tables 1-12 for "Combined nanometric and phylogenetic analysis of unique endocytic compartments in Giardia lamblia sheds light on the evolution of endocytosis in Fornicata": STable11_CLC_structure_modelled.xlsx

### Sheet: STable11
Supplementary Table 11 - Modelled sequences for CLC and alike
Species	Accession number	C-terminal sequence modelled
H. sapiens	NP_009027.1	PPALTPYAPLPPPIHLSPEHEAALNDPEILVAYQRDNSIAKTNEIKYKAFQNLQDKNHEAAKALVYQQSVEYRKAYMEKFQKEGEARKAQQCVKREKVRRALLEGGSVPWVRVRSLARDDATGSEQALRQLEAIKAKSTFDYRANELLNK
D. discodeum	XP_642650.1	TFDNSNNNNNNNNHNNNSYNSGFDGDLSSVDGDMKPKETAPAMREYLEKHEKEMQEKKKKSEEKRQKKIAEAKQSLDNFYSEREAKKKTALKNNRDHNKSLETDSTSGNTTHTWESVVSMIDLQAKPNPANKDTSRMREILIRLKNQPIV
M. exilis	MONOS_6145	QTPQIPPQTAAPVQQSSATIAVCQAAKKGIDARTAEIDAKSREKERQLTEAAQAYLKEQNKMREEKIKEVKAKHVKEQEVQEKQKPCSDENAVWVNVGKMVAFNKVNKYSKNTERMRSILGKLSQSGSG
T. brucei	Tb927.10.14760	SAEPELTPMQRYYAQHAIDLQKLKDTAAKMLEETLAQAEKEKDSFLTERAQAIEMQKKKNQEEEEVFLENRKTAAPWEAAANMCDFQISHEKDVDRMKQMMMRLKNQGKA
T. foetus	OHT14195.1	PEAETSSALIRWQQEKDGQLRELDANESTQNQEMQSKAKESLDRYYKNLAESQENRAKLNRETDEQSIADRDSTTTQSWEKVVKFIDFNRSDLHERDVSRMKSLLLQLKH
G. lamblia	GL50803_4259	PPALTPYAPLPPPIHLSPEHEAALNDPEILVAYQRDNSIAKTNEIKYKAFQNLQDKNHEAAKALVYQQSVEYRKAYMEKFQKEGEARKAQQCVKREKVRRALLEGGSVPWVRVRSLARDDATGSEQALRQLEAIKAKSTFDYRANELLNK
S. salmonicida	SS50377_11905	GECIEEEIASEDITNPTKIAEIQRKHDLHLEQCISQQQQASKGLTDQGDEYRSEQKNREKGRIEALKDQQEEEIKRTTEFMTGKGSKWLKVKQLMGALPEGRIGEVLKFKFEDEEELEKQKAEESSESEKEPVKATKNKKKGNVEPEEKK
Trepomonas sp. PC1	TPC1_16039	EEIVDQEQQQDEQQQDQQQEIPEEQKEEDMFGEVVQQEVKATASVEETLYNELQGKYQTYLSLKDGEQQMQANELEQHATDYRKDWVEKQDKQEVEKVKEQKNDWEKTQKLMMDDTVGEWQKIGKLVGKGEGRIFEVLAVKIEDEEQKSE
