## supplementary tables 1-12 for "Combined nanometric and phylogenetic analysis of unique endocytic compartments in Giardia lamblia sheds light on the evolution of endocytosis in Fornicata": STable12_ssCHCcoIP_trimmed.xlsx

### Sheet: SsCHC-coIP
Supplementary Table 12 - SsCHC co-IP results
			ESC 95-2-95	ESC 95-2-95		Observations	Protein Category	HHPRed best hit
Spironucleus salmonicida Identified Proteins (N=171)	Accession Number	MW	WT	SsCHC-HA	Enrichment (SsCHC-3xHA/WT)			PDB entry	Protein identity	Probability	E-value
Clathrin Heavy Chain (CHC)	SS50377_14164	211 kDa	0	357	∞	CHC, bait	Endocytic/Secretory Pathway
Dynamin	SS50377_14011	82 kDa	0	48	∞
Hypothetical protein	SS50377_10286	113 kDa	0	26	∞			4IL1_D	Calmodulin	99.83	3.9e-19
Intraflagellar transport protein 122	SS50377_16101	170 kDa	0	24	∞			5NZR_C	Coatomer subunit alpha, Coatomer subunit; COPI, coatomer, coated vesicles	100	8.6e-45
ABC transporter family protein	SS50377_12811	83 kDa	0	21	∞
Sodium/potassium-transporting	SS50377_16656	123 kDa	5	19	3.8
Ankyrin repeat-containing protein	SS50377_12798	100 kDa	0	19	∞			1N11_A	Ankyrin	100	3.8e-43
Annexin	SS50377_10477	36 kDa	0	18	∞
Beta adaptin	SS50377_16525	109 kDa	0	18	∞
Vacuolar ATP synthase catalytic subunit A	SS50377_11106	71 kDa	0	16	∞
Cell division protein 48	SS50377_15301	91 kDa	0	16	∞			5FTJ_F	Transitional Endoplasmatic Reticulum ATPase	100	1e-34
Vacuolar ATP synthase subunit H	SS50377_14227	46 kDa	0	13	∞
Vacuolar ATP synthase subunit C	SS50377_19175	38 kDa	0	12	∞
Sec7-domain-containing protein	SS50377_11081	176 kDa	0	12	∞
ATP synthase subunit D	SS50377_16994	27 kDa	0	11	∞
26S proteasome regulatory subunit	SS50377_13768	112 kDa	2	17	8.5		Proteasome-related protein
26S protease regulatory subunit S10B	SS50377_17713	45 kDa	0	14	∞
26S protease regulatory subunit 8	SS50377_15189	43 kDa	0	12	∞
26S protease regulatory subunit 6A	SS50377_13576	48 kDa	0	10	∞
Hypothetical protein	SS50377_14524	130 kDa	4	47	11.75		Metabolism-associated protein	6K31_B	Phosphoenolpyruvate carboxykinase,	100	0
Acetyl-CoA synthetase	SS50377_17557	77 kDa	0	45	∞
Alcohol dehydrogenase E	SS50377_16326	97 kDa	8	45	5.625
Pyruvate-flavodoxin oxidoreductase 3	SS50377_15961	130 kDa	13	41	3.15385
Pyruvate-flavodoxin oxidoreductase 4	SS50377_12070	130 kDa	3	27	9
Pyruvate-flavodoxin oxidoreductase 2	SS50377_18347	128 kDa	3	25	8.33333
Glycogen debranching enzyme	SS50377_13803	165 kDa	2	24	12
Aminoacyl-histidine dipeptidase	SS50377_15464	54 kDa	3	21	7
Hypothetical protein	SS50377_jh043	33 kDa	4	17	4.25			5CGQ_B	Tryptophan synthase alpha chain	97.04	0.021
Alanyl-tRNA synthetase	SS50377_12389	106 kDa	0	16	∞
Hypothetical protein	SS50377_16446	126 kDa	0	15	∞			2X4G_A	Nucleoside diphosphatse sugar epimerase	99.94	2.2e-24
Sulfide dehydrogenase	SS50377_19044	91 kDa	0	15	∞
hypothetical protein	SS50377_12521	69 kDa	0	14	∞			6EOU_A	UDP-N-acetylglucosamine--peptide N-acetylglucosaminyltransferase 110 kDa subunit	100	1.6e-33
Malic enzyme	SS50377_19181	61 kDa	4	13	3.25
Ornithine decarboxylase	SS50377_14207	50 kDa	0	12	∞
Carotenoid isomerase	SS50377_12033	47 kDa	0	11	∞
Molybdenum cofactor sulfurase	SS50377_18322	63 kDa	0	11	∞
Threonine dehydratase	SS50377_14304	93 kDa	2	11	5.5
Ribosomal protein L3	SS50377_14282	43 kDa	3	74	24.6667		Ribosomal-related protein
Ribosomal protein L5	SS50377_19211	33 kDa	0	37	∞
Ribosomal protein S3a	SS50377_11119	27 kDa	0	34	∞
Ribosomal protein L13	SS50377_18978	22 kDa	0	30	∞
Ribosomal protein SA	SS50377_18542	26 kDa	0	25	∞
Glutaminyl-tRNA synthetase	SS50377_11077	76 kDa	0	24	∞
WD40 domain-containing protein	SS50377_18519	256 kDa	0	23	∞			4NSX_A	U3 small nucleolar RNA-associated protein	100	1.8e-31
Ribosomal protein L4	SS50377_18866	34 kDa	0	22	∞
Ribosomal protein L7	SS50377_17199	27 kDa	0	18	∞
RRibosomal protein L10	SS50377_14314	24 kDa	0	18	∞
Ribosomal protein S4	SS50377_14455	29 kDa	0	17	∞
Ribosomal protein L19	SS50377_15561	21 kDa	0	17	∞
RiRibosomal protein L15	SS50377_12440	24 kDa	0	17	∞
Threonyl-tRNA synthetase	SS50377_10888	77 kDa	0	13	∞
Ribosomal protein L2	SS50377_15865	27 kDa	0	12	∞
Ribosomal protein L7a	SS50377_15689	26 kDa	0	12	∞
Hypothetical protein	SS50377_12728	33 kDa	0	11	∞			4V6X_Cs	Ribosome	99.84	5.4e-21
Nucleolar protein NOP5	SS50377_11171	47 kDa	0	10	∞			5WLC_SA	rpS18_uS13, rpS4_eS4, rpS5_uS7, rpS6_eS6, rpS7_eS7; Ribosome assembly	100	7.7e-89
Beta tubulin	SS50377_12907	50 kDa	9	47	5.22222		Cytoskeleton-related protein
Intraflagellar transport protein 172	SS50377_13884	209 kDa	0	46	∞			5N4A_A	Intraflagellar transport protein 80	100	3.6e-37
Alpha-tubulin	SS50377_10517	50 kDa	9	29	3.22222
Hypothetical protein	SS50377_12046	48 kDa	0	24	∞			6U42_7R	Tubulin beta, Tubulin alpha	83.98	63
Intraflagellar transport protein 140	SS50377_13118	180 kDa	0	24	∞			5N4A_A	Intraflagellar transport protein 80	100	1.8e-35
Alpha-tubulin	SS50377_10517	50 kDa	6	24	4
Flagella associated protein	SS50377_18902	74 kDa	0	23	∞			6U42_6W	Tubulin beta, Tubulin alpha	100	2.1e-95
hypothetical protein	SS50377_15017	166 kDa	0	14	∞			6MZG_E	Tubulin alpha-1A chain	99.93	1.5e-21
Spastin Spastin	SS50377_10813	117 kDa	0	12	∞
Hypothetical protein	SS50377_12331	153 kDa	0	11	∞			5N4A_A	Intraflagellar transport protein 80	100	1e-38
Intraflagellar transport protein 81	SS50377_16176	74 kDa	0	11	∞			6IAN_D	Intraflagellar transport protein 22	100	4.2e-93
Hypothetical protein	SS50377_16570	44 kDa	0	10	∞			6U42_7R	Tubulin beta, Tubulin alpha	97.93	0.038
Kinase	SS50377_18486	137 kDa	0	34	∞		Kinase-related protein
Hypothetical protein	SS50377_18364	162 kDa	0	30	∞			5XVU_C	Casein kinase 2, alpha subunit; Casein Kinase 2	98	3.3e-07
Kinase, SCY1	SS50377_17229	85 kDa	0	24	∞
Pyruvate kinase	SS50377_16865	38 kDa	2	24	12
Kinase, CDC7	SS50377_16552	155 kDa	0	17	∞
Phosphoglycerate kinase	SS50377_11033	44 kDa	0	16	∞
Kinase	SS50377_17803	124 kDa	0	10	∞
Dynein heavy chain	SS50377_11139	286 kDa	0	76	∞		Cell-traffic related protein
Dynein heavy chain	SS50377_10156	584 kDa	0	72	∞
Dynein heavy chain	SS50377_14661	580 kDa	0	66	∞
Dynein heavy chain	SS50377_17743	248 kDa	0	65	∞
Dynein heavy chain	SS50377_18281	529 kDa	0	56	∞
Dynein heavy chain	SS50377_17131	542 kDa	0	52	∞
Dynein heavy chain	SS50377_12114	265 kDa	0	44	∞
Dynein heavy chain	SS50377_13758	559 kDa	0	41	∞
Dynein heavy chain	SS50377_11591	580 kDa	0	32	∞
Flagellar outer dynein arm-docking complex protein	SS50377_19062	59 kDa	0	25	∞
Kinesin-5	SS50377_14110	104 kDa	0	24	∞
Dynein heavy chain	SS50377_14947	481 kDa	0	22	∞
Putative flagellar associated protein	SS50377_11648	92 kDa	0	19	∞			6FSA_B	Myosin-7, Myosin light chain 3	99.95	1.3e-16
Kinesin	SS50377_16259	81 kDa	0	18	∞
Hypothetical protein	SS50377_16838	127 kDa	0	18	∞			6FSA_B	Myosin-7, Myosin light chain 3	98.41	0.0047
Dynein heavy chain	SS50377_10181	59 kDa	0	17	∞
Kinesin Kinesin	SS50377_10194	90 kDa	0	15	∞
Dynein heavy chain	SS50377_10181	59 kDa	0	15	∞
Hypothetical protein	SS50377_10278	78 kDa	0	13	∞
Hypothetical protein	SS50377_13614	92 kDa	0	13	∞			6FSA_B	Myosin-7, Myosin light chain 3	99.95	1.2e-16
Hypothetical protein	SS50377_12940	93 kDa	0	12	∞			6SC2_C	DYNC2H1 variant protein; dynein, cilia	100	2.2e-31
Dynein heavy chain	SS50377_17719	247 kDa	0	11	∞
Kinesin-2	SS50377_14652	78 kDa	0	11	∞
MORN repeat-containing protein	SS50377_17979	34 kDa	0	10	∞			6JLE_A	MORN repeat-containing protein 4, Myosin-IIIa	99.67	4e-14
Dynein heavy chain	SS50377_10599	478 kDa	0	10	∞
Cytosolic HSP70	SS50377_14414	90 kDa	5	55	11		Chaperone-related protein
Hsp70	SS50377_13850	71 kDa	3	54	18
Hsp90	SS50377_11929	80 kDa	3	52	17.3333
Hsp88-like protein	SS50377_12298	96 kDa	0	43	∞
TCP-1 chaperonin subunit gamma	SS50377_18870	58 kDa	0	28	∞			4XCI_B	Thermophilic factor 55 beta	100	3.2e-68
Hsp70	SS50377_16516	116 kDa	0	23	∞
TCP-1 chaperonin subunit alpha	SS50377_12985	59 kDa	0	22	∞
DnaJ domain-containing protein	SS50377_16409	68 kDa	0	21	∞			2Y4T_C	DNAJ Homolog	100	2.1e-32
TCP-1 chaperonin subunit eta	SS50377_11183	64 kDa	0	15	∞
Chaperone protein DnaJ	SS50377_18571	45 kDa	0	14	∞
Stress-induced protein sti1	SS50377_16779	66 kDa	0	13	∞			2Y4T_C	DNAJ Homolog	100	4.9e-33
ClpB protein	SS50377_15700	96 kDa	0	11	∞			6AZY_A	Heat shock protein Hsp104	100	6.5e-79
TCP-1 chaperonin subunit zeta	SS50377_10827	60 kDa	0	10	∞
TCP-1 chaperonin subunit theta	SS50377_13452	58 kDa	2	10	5
Ubiquitin-conjugating enzyme E1	SS50377_16749	116 kDa	2	10	5		Unbiquitin-related protein
Elongation factor 2	SS50377_15477	94 kDa	5	48	9.6		Translation-related protein
Glutaminyl-tRNA synthetase	SS50377_18464	83 kDa	0	38	∞
Elongation factor 1-alpha	SS50377_16931	49 kDa	11	36	3.27273
Eukaryotic translation initiation factor 4A	SS50377_12722	41 kDa	2	18	9
Hypothetical protein	SS50377_19135	116 kDa	0	16	∞			5A5T_A	Eukaryotic translation initiation factor	97.64	0.00087
Polyadenylate-binding protein	SS50377_17927	46 kDa	0	15	∞
Elongation factor 1-gamma	SS50377_14411	44 kDa	0	12	∞
Lysyl-tRNA synthetase	SS50377_15012	74 kDa	0	12	∞
Arginyl-tRNA synthetase	SS50377_18688	67 kDa	0	11	∞
Phenylalanyl-tRNA synthetase beta chain	SS50377_12278	63 kDa	0	10	∞
Histidyl-tRNA synthetase ´	SS50377_13094	92 kDa	0	10	∞
Hypothetical protein	SS50377_14016	219 kDa	0	10	∞			5M2N_A	Elongator complex protein 2	97.62	0.0047
Inorganic diphosphatase	SS50377_12506	63 kDa	0	11	∞		Phosphatase-related protein
Protein phosphatase 2A regulatory subunit	SS50377_16825	82 kDa	0	11	∞
SNF2 family chromodomain helicase-DNA-binding protein	SS50377_12970	209 kDa	0	39	∞		Nucleic Acid-associated Protein	5O9G_W	Histone H3.2, Histone H4, Histone	100	5.8e-109
DNA-directed RNA polymerase subunit A'	SS50377_14760	168 kDa	0	15	∞		Nucleic Acid-associated Protein
Reverse transcriptase (RNA-dependent DNA polymerase)	SS50377_13706	132 kDa	0	14	∞		Nucleic Acid-associated Protein	6AR1_D	GsI-IIC RT/DNA Complex; Polymerase, RNA binding protein-RNA-DNA complex	100	1.5e-31
DNA-directed RNA polymerase	SS50377_13671	182 kDa	0	12	∞		Nucleic Acid-associated Protein
DNA topoisomerase II	SS50377_13891	158 kDa	0	11	∞		Nucleic Acid-associated Protein	4GFH_F	DNA topoisomerase 2	100	4e-199
DNA-directed RNA polymerase RPB2	SS50377_15277	137 kDa	0	10	∞		Nucleic Acid-associated Protein	6RUI_B	RNA polymerase I-specific transcription initiation	100	2.5e-186
TBP-interacting protein TIP49	SS50377_11704	53 kDa	3	24	8		Uncategorised-related protein	6H7X_A	RuvB-like 2	99.96	1.2e-25
Hypothetical protein	SS50377_12664	111 kDa	0	16	∞			1JDH_A	BETA-CATENIN	100	1.4e-28
WD40 and SMC domain-containing protein	SS50377_12942	169 kDa	0	16	∞			2YMU_B	WD-40 Repeat Protein	100	9.9e-36
Hypothetical protein	SS50377_16167	360 kDa	0	15	∞			2QSV_A	Uncharacterized protein	99.27	3e-10
Hypothetical protein	SS50377_18160	51 kDa	0	14	∞			6Q6H_V	Anaphase-promoting complex subunit 10	99.54	9.6e-13
Hypothetical protein	SS50377_14676	178 kDa	0	13	∞			4FGQ_B	Periplasmic protein	95.94	0.009
Putative flagellar associated protein	SS50377_12953	161 kDa	0	13	∞			2YMU_B	WD-40 Repeat Protein	100	4.6e-36
Hypothetical protein	SS50377_15710	94 kDa	0	11	∞			6FIE_B	Calbindin; Calcium Binding Protein	98.65	5.9e-08
Kelch repeat-containing protein	SS50377_14569	90 kDa	0	10	∞			5A10_A	Thyocianate forming protein	99.93	6.6e-23
Hypothetical protein	SS50377_16930	81 kDa	0	10	∞			3BDL_A	Staphylococcal nuclease domain-containing protein 1	100	1e-51
Intraflagellar transport protein 88	SS50377_13051	93 kDa	0	10	∞			4BUJ_F	Antiviral helicase	100	6.4e-39
Importin beta-3 subunit	SS50377_15117	124 kDa	0	10	∞			3W3W_A	Importin subunit beta-3, Protein STE12	100	9.2e-58
Hypothetical protein	SS50377_11905	39 kDa	5	71	14.2		Hypothetical protein
Hypothetical protein	SS50377_10352	174 kDa	0	36	∞
Hypothetical protein	SS50377_10879	129 kDa	0	28	∞
Hypothetical protein	SS50377_13591	194 kDa	0	22	∞
Hypothetical protein	SS50377_13697	111 kDa	0	22	∞
Hypothetical protein	SS50377_14303	592 kDa	0	18	∞
Hypothetical protein	SS50377_17121	215 kDa	0	18	∞
Hypothetical protein	SS50377_16655	102 kDa	0	17	∞
Hypothetical protein	SS50377_16579	239 kDa	0	17	∞
Hypothetical protein	SS50377_11143	256 kDa	0	15	∞
Hypothetical protein	SS50377_14156	42 kDa	0	13	∞
Hypothetical protein	SS50377_10620	82 kDa	0	13	∞
Hypothetical protein	SS50377_17079	228 kDa	0	12	∞
Hypothetical protein	SS50377_10353	198 kDa	0	12	∞
Hypothetical protein	SS50377_10771	37 kDa	0	12	∞
Hypothetical protein	SS50377_10269	96 kDa	0	11	∞
Hypothetical protein	SS50377_10976	83 kDa	0	11	∞
Hypothetical protein	SS50377_16848	103 kDa	0	11	∞
Hypothetical protein	SS50377_18650	41 kDa	0	10	∞
Hypothetical protein	SS50377_16046	82 kDa	0	10	∞
Hypothetical protein	SS50377_17735	157 kDa	0	10	∞
Hypothetical protein	SS50377_13199	43 kDa	0	10	∞
Hypothetical protein	SS50377_14657	129 kDa	0	10	∞
Hypothetical protein	SS50377_17737	180 kDa	0	10	∞
Hypothetical protein	SS50377_13035	33 kDa	0	10	∞
Hypothetical protein	SS50377_15104	66 kDa	0	10	∞
